# ER-to-Golgi trafficking *via* a dynamic intermediate *cis-*Golgi tubular network in Arabidopsis

**DOI:** 10.1101/2023.10.27.563925

**Authors:** Louise Fougère, Magali Grison, Patricia Laquel, Matheus Montrazi, Fabrice Cordelières, Mónica Fernández-Monreal, Christel Poujol, Tomohiro Uemura, Akihiko Nakano, Yoko Ito, Yohann Boutté

**Affiliations:** Laboratoire de Biogenèse Membranaire, Univ. Bordeaux, UMR5200 CNRS, Villenave d’Ornon, France; Université de Bordeaux, CNRS, INSERM, Bordeaux Imaging Center (BIC), US4, UAR 3420, F-33000 Bordeaux, France; Faculty of Core Research, Natural Science Division, Ochanomizu University, Tokyo, Japan; Live Cell Super-Resolution Imaging Research Team, RIKEN Center for Advanced Photonics, Wako, Saitama, Japan; Institute for Human Life Science, Ochanomizu University, Tokyo, Japan

## Abstract

Endoplasmic Reticulum (ER)-to-Golgi trafficking is a central process of the secretory system of eukaryotic cells that ensures proper spatiotemporal sorting of proteins and lipids^1–5^. However, the nature of the ER-Golgi Intermediate Compartments (ERGIC) and the molecular mechanisms mediating the transition between the ERGIC and the Golgi, as well as the universality of these processes amongst Eukaryotes, remain undiscovered. Here, we took advantage of the plant cell system in which the Golgi is highly dynamic and in close vicinity to the ER^6–9^. We discovered that the ERGIC is composed from at least two distinct subpopulations of *cis*-Golgi. A subpopulation is a reticulated tubulo-vesicular network mostly independent from the Golgi, highly dynamic at the ER-Golgi interface and crossed by ER-induced release of luminal cargos at early stage. Another subpopulation is more stable, cisterna-like and mostly associated to the Golgi. Our results identified that the generation and dynamics of the ER-Golgi intermediate tubulo-vesicular network is regulated by the acyl-chain length of sphingolipids as well as the contacts it establishes with existing Golgi cisternae. Our study is a major twist in the understanding of the Golgi by identifying that the ERGIC in plants is a Golgi-independent highly dynamic tubular network from which arise more stable cisternae-like Golgi structures. This novel model presents a mechanism for early secretory trafficking adapted to respond to developmental and environmental stimuli, including susceptibility or resistance to diseases, autophagy or cell-reprograming.
