## Supplementary material for "ER-to-Golgi trafficking *via* a dynamic intermediate *cis-*Golgi tubular network in Arabidopsis": Table 1

### Sheet: Feuil1
construct names	construct sequences
pUBQ10	tcgtgtttatcaactcaaagcacaaatacttttcctcaacctaaaaataaggcaattagccaaaaacaactttgcgtgtaaacaacgctcaatacacgtgtcattttattattagctattgcttcaccgccttagctttctcgtgacctagtcgtcctcgtcttttcttcttcttcttctataaaacaatacccaaagagctcttcttcttcacaattcagatttcaatttctcaaaatcttaaaaactttctctcaattctctctaccgtgatcaaggtaaatttctgtgttccttattctctcaaaatcttcgattttgttttcgttcgatcccaatttcgtatatgttctttggtttagattctgttaatcttagatcgaagacgattttctgggt…
EGFP	atggtatccaagggtgaagagctttttactggcgtagtgccgatcctcgtcgaattagatggtgatgttaatggtcacaagttctctgtctctggagaaggtgagggagacgcgacctacggcaaactgaccctaaagtttatctgcaccaccggaaaacttcccgtcccctggcccacccttgtgacgaccctgacctacggagttcaatgcttcagtcgatatcccgatcatatgaagcaacatgacttcttcaaatcagcgatgcccgaaggatatgtacaggagcgtactatattttttaaggacgacggcaactacaaaacccgagcagaagtgaaatttgagggcgatacgctggtgaaccgtattgagttaaaagggatcgactttaaggag…
peptide P2A (P2A)	cagctgttgaattttgaccttcttaagcttgcgggagacgtcgagtccaaccctgggccc
ER-signal peptide (Sec)	atgaagactaatctttttctctttctcatcttttcacttctcctatcattatcctcggccgaattc
TagBFP2	atgagcgagctgattaaggagaacatgcacatgaagctgtacatggagggcaccgtggacaaccatcacttcaagtgcacatccgagggcgaaggcaagccctacgagggcacccagaccatgagaatcaaggtggtcgagggcggccctctccccttcgccttcgacatcctggctactagcttcctctacggcagcaagaccttcatcaaccacacccagggcatccccgacttcttcaagcagtccttccctgagggcttcacatgggagagagtcaccacatacgaagacgggggcgtgctgaccgctacccaggacaccagcctccaggacggctgcctcatctacaacgtcaagatcagaggggtgaacttcacatccaacggccctgtgatg…
linker	gctggagctggagctgga
HDEL-hook	atgaagactaatctttttctctttctcatcttttcacttctcctatcattatcctcggccgaattc
FKBP (F36M)	atgggcgtgcaagtcgagactataagtccgggcgatggtaggacatttccgaaacgtggacagacatgcgtagtgcattacaccggcatgttagaagacggaaagaaaatggattctagccgagatcgtaacaagcctttcaaatttatgctcggtaagcaagaggtaataaggggatgggaagaaggcgtcgctcagatgtcagttgggcagcgtgccaaattgacaatatctcccgattacgcttatggtgcaactggccacccaggtataattcctccccacgccacactggtcttcgacgtggaactactgaaactagaa
