## Supplementary material for "ER-to-Golgi trafficking *via* a dynamic intermediate *cis-*Golgi tubular network in Arabidopsis": Table 2

### Sheet: Feuil1
program for immunolabelling with antibodies
Step N°	Task	Time	Action	Repetition
1	Starting method
	XYZ Check
	prime needle
	prime port 1
2	Digestion+permeabilization
	IncubateVT	20min	250 mL Driselase 2% -> Specimen	1
	IncubateVT	10min	MTSB 1X wash -> Specimen	4
	IncubateVT	50min	250 mL DMSO 10% / IGEPAL 4% -> Specimen	1
	IncubateVT	10min	MTSB 1X wash -> Specimen	4
3	Immunolabelling
	Primary antibody
	IncubateVT	2h	NDS 5% -> Specimen	1
	IncubateVT	6h	primary antibody -> Specimen	1
	IncubateVT	10min	MTSB 1X wash -> Specimen	6
	Secondary antibody
	IncubateVT	4h	secondary antibody -> Specimen	1
	IncubateVT	10min	MTSB 1X wash -> Specimen	4
4	Finishing method
	prime tub
	prime needle
program for immunolabelling with nanobodies
Step N°	Task	Time	Action	Repetition
1	Starting method
	XYZ Check
	prime needle
	prime port 1
2	Digestion+permeabilization
	IncubateVT	20min	250 mL Driselase 2% -> Specimen	1
	IncubateVT	10min	MTSB 1X wash -> Specimen	4
	IncubateVT	50min	250 mL DMSO 10% / IGEPAL 4% -> Specimen	1
	IncubateVT	10min	MTSB 1X wash -> Specimen	4
3	Immunolabelling
	Primary antibody
	IncubateVT	2h	NDS 5% -> Specimen	1
	IncubateVT	6h	primary antibody -> Specimen	1
	IncubateVT	10min	MTSB 1X wash -> Specimen	6
4	Finishing method
	prime tub
	prime needle
